# MicroRNA775 targets a *β-(1,3)-galactosyltransferase* to regulate growth and development in *Arabidopsis thaliana*

**DOI:** 10.1101/2021.01.28.428559

**Authors:** Parneeta Mishra, Akanksha Singh, Ashwani Kumar Verma, Rajneesh Singh, Sribash Roy

## Abstract

MicroRNAs are critical regulators of gene expression in plants and other organisms, and are involved in regulating plethora of developmental processes. Evolutionarily, miRNAs can be ancient and conserved across species or recently evolved and young, which are not conserved across diverse plant groups. miR775 is a non-conserved miRNA identified only in *Arabidopsis thaliana*. Here, we investigated the functional significance of miR775 in *A. thaliana* and observed that miR775 targets a probable *β-(1,3)-galactosyltransferase* gene at post transcriptional level. Phenotypic analysis of miR775 over-expression lines and the target mutant suggested miR775 regulates rosette size by elongating petiole length and increasing leaf area. Further, the expression of miR775 was found to be up-regulated in response to UV-B and hypoxia. Our results also suggest that miR775 regulated β-(1,3)-galactosyltransferase may involve in regulating the β-(1,3)-galactan content of arabinogalactans. Collectively, our findings establish a role of miR775 in regulating growth and development in *A. thaliana.*

**Highlights:**

- The role of an uncharacterized microRNA, miR775 has been explored
- miR775 targets a probable β-(1,3)-galactosyltransferase involved in complex carbohydrate biosynthesis
- miR775 regulates rosette size in *A. thaliana* and may play role under UV light and hypoxia
