## Supplementary Tables for "MicroRNA775 targets a *β-(1,3)-galactosyltransferase* to regulate growth and development in *Arabidopsis thaliana*"

### Sheet: Supplementary Table 1
Supplementary Table 1:List of primer sequences used
	primer Id	seq 5' to 3'
1	Outer_GALT	ACCTATTGTTACGTCCTCGTTGTT
2	Inner_GALT	GACTCCGCTCTTTCGCCAATA
3	Outer_DCL1	CTGTCCCCACCAAGAGTTCTCTCA
4	Inner_DCL1	CGGCAGTCAAGGCTTCAAGAAT
5	Outer_adapter	GCTGATGGCGATGAATGAACACTG
6	Inner_adapter	CGCGGATCCGAACACTGCGTTTGCTGGCTTTGATG
7	5'RACE _adapter	GCTGATGGCGATGAATGAACACTGCGTTTGCTGGCTTTGATGAAA
8	MIR775_PRI_forward	GGCATCTAGAGCCGAATCGTTTTTCTTTCA
9	MIR775_PRI_reverse	ATGGGAGCTCTCACAATGAAATCATCAATTAGGC
10	MIR775_PRO_forward	TCTAGATAACCAAGAAGACTCAGCTTATATTG
11	MIR775_PRO_reverse	CCCGGGTTTATCAAAAACCAAAAATAAAAAAC
12	GALT_forward	CTCAGCTCAGAAGAGAAATCGCAG
13	GALT_reverse	CAGAATCATAAAGCGCGTACGC
14	DCL1_forward	GGAAGTGGTCAAGACGCTGAGA
15	DCL1_reverse	CCGCCACACCTTCAGGATAGA
16	Actin_forward	AGCACTTGCACCAAGCAGCATG
17	Actin_reverse	ACGATTCCTGGACCTGCCTCATC
18	miR775_stem loop	GTCGTATCCAGTGCAGGGTCCGAGGTATTCGCACTGGATACGACTGGCAC
19	miR775_forward	GGCGGTTCGATGTCTAGCA
20	stem loop_reverse	GTGCAGGGTCCGAGGT
21	5s rRNA_forward	CGATGAAGAACGTAGCGAAATG
22	5s rRNA_reverse	CTCGATGGTTCACGGGATTC
23	LBb1.3	ATTTTGCCGATTTCGGAAC
24	RP_SALK_151601	CCGGTCGTAATTGCTTGACGA
25	LP_SALK_151601	GCGCGTACGCAGCTTTGAA
26	RP_SALK_043658	TTCTGGAGGCACAGATCAATC
27	LP_SALK_043658	TTCGTTCGGTAGTTCTTTGTTG
28	M13_Forward	GTAAAACGACGGCCAG

### Sheet: Supplementary Table 2
Supplementary Table 2: Putative targets of miR775 as predicted by psRNATarget prediction tool
Target ID.	E value	Target accessibility (UPE)	Mode of action	Target Description
AT1G53290.1	2	19.88	cleavage	galactosyltransferase family protein (GALT)
AT1G01040.2	3	21.107	cleavage	DCL1 ( dicer-like 1 )
AT1G01040.1	3	21.107	cleavage	DCL1 (dicer-like 1 )
AT1G03890.1	3	21.863	translation	RmlC-like cupins superfamily protein
AT1G21245.1	3	17.497	translation	protein kinase superfamily protein
AT4G04600.1	3	19.412	translation	transposable element gene
AT5G36125.1	3	15.851	translation	transposable element gene
AT4G07668.1	3	19.613	translation	transposable element gene
AT1G41740.1	3	15.325	translation	transposable element gene
AT3G32895.1	3	13.578	translation	transposable element gene
AT2G38610.2	3	15.177	translation	RNA-binding KH domain-containing protein
AT2G38610.1	3	15.177	translation	RNA-binding KH domain-containing protein

### Sheet: Supplementary Table 3
Supplementary Table 3: List of motifs found in the promoter sequence of MIR775
MOTIF	SEQUENCE	POSITION (5' TO 3' UPSTREAM OF TSS)	MATRIX SCORE	STRAND	ORGANISM	KNOWN FUNCTION
AAGAA-motif	GAAAGAA	481	7	-	Avena sativa
ACE	CTAACGTATT	361	9	-	Petroselinum crispum	cis-acting element involved in light responsiveness
ERE	ATTTTAAA	199	8	+	Nicotiana glutinos
Unnamed__1	CGTGG	230	5	+	Zea mays
MYB	TAACCA	91	6	-	Arabidopsis thaliana
Unnamed__4	CTCC	31	4	-	Petroselinum hortense
Unnamed__4	CTCC	401	4	-	Petroselinum hortense
Myb	CAACTG	292	6	+	Arabidopsis thaliana
AT~TATA-box	TATATA	136	6	+	Arabidopsis thaliana
AT~TATA-box	TATATA	413	6	-	Arabidopsis thaliana
AT~TATA-box	TATATA	415	6	-	Arabidopsis thaliana
I-box	cCATATCCAAT	22	10	-	Flaveria trinervia	part of a light responsive element
TATA-box	TATAA	18	5	-	Arabidopsis thaliana	core promoter element around -30 of transcription start
TATA-box	TATA	19	4	+	Arabidopsis thaliana	core promoter element around -30 of transcription start
TATA-box	ATTATA	134	6	+	Brassica napus	core promoter element around -30 of transcription start
TATA-box	TATATAA	135	7	-	Arabidopsis thaliana	core promoter element around -30 of transcription start
TATA-box	TATATA	136	6	+	Arabidopsis thaliana	core promoter element around -30 of transcription start
TATA-box	ATATAT	137	6	+	Brassica napus	core promoter element around -30 of transcription start
TATA-box	TATA	138	4	+	Arabidopsis thaliana	core promoter element around -30 of transcription start
TATA-box	ATATAA	172	6	+	Brassica oleracea	core promoter element around -30 of transcription start
TATA-box	TATA	173	4	+	Arabidopsis thaliana	core promoter element around -30 of transcription start
TATA-box	ATTATA	349	6	+	Brassica napus	core promoter element around -30 of transcription start
TATA-box	TATAA	350	5	-	Arabidopsis thaliana	core promoter element around -30 of transcription start
TATA-box	TATA	351	4	-	Arabidopsis thaliana	core promoter element around -30 of transcription start
TATA-box	TATATA	413	6	-	Arabidopsis thaliana	core promoter element around -30 of transcription start
TATA-box	ATATAT	414	6	-	Brassica napus	core promoter element around -30 of transcription start
TATA-box	TATATA	415	6	-	Arabidopsis thaliana	core promoter element around -30 of transcription start
TATA-box	TATA	417	4	-	Arabidopsis thaliana	core promoter element around -30 of transcription start
CAAT-box	CCAAT	22	5	-	Arabidopsis thaliana	common cis-acting element in promoter and enhancer regions
CAAT-box	CAAAT	27	5	-	Pisum sativum	common cis-acting element in promoter and enhancer regions
CAAT-box	CAAT	213	4	+	Nicotiana glutinosa
CAAT-box	CAAAT	215	5	-	Pisum sativum	common cis-acting element in promoter and enhancer regions
CAAT-box	CAAT	259	4	+	Nicotiana glutinosa
CAAT-box	CAAT	280	4	+	Nicotiana glutinosa
CAAT-box	CAAT	336	4	-	Nicotiana glutinosa
CAAT-box	CCAAT	421	5	+	Arabidopsis thaliana	common cis-acting element in promoter and enhancer regions
CAAT-box	CAAT	422	4	+	Nicotiana glutinosa
CAAT-box	CAAAT	487	5	+	Pisum sativum	common cis-acting element in promoter and enhancer regions
CAAT-box	CAAAT	490	5	-	Pisum sativum	common cis-acting element in promoter and enhancer regions
CAAT-box	CAAT	508	4	-	Nicotiana glutinosa
ARE	AAACCA	155	6	+	Zea mays	cis-acting regulatory element essential for the anaerobic induction
ARE	AAACCA	207	6	-	Zea mays	cis-acting regulatory element essential for the anaerobic induction
ARE	AAACCA	546	6	-	Zea mays	cis-acting regulatory element essential for the anaerobic induction
MYB-like sequence	TAACCA	91	6	-	Arabidopsis thaliana
Box 4	ATTAAT	238	6	+	Petroselinum crispum	part of a conserved DNA module involved in light responsiveness
Box 4	ATTAAT	253	6	+	Petroselinum crispum	part of a conserved DNA module involved in light responsiveness
	motif_sequence	112	4	-	organism	short_function
	motif_sequence	245	4	+	organism	short_function
	motif_sequence	427	4	+	organism	short_function
MBS	CAACTG	292	6	+	Arabidopsis thaliana	MYB binding site involved in drought-inducibility

### Sheet: Supplementary Table 4
Supplementary Table 4:	Results of statistical analysis for morphological traits
	Degree of freedom	F value	P value	Significance	Post-hoc test	WT-MIR775OXP	WT-SALK_151601	MIR775OXP-SALK_151601
Rosette_major	2,33	132.98	< 2.2e-16	***		***	***	***
Rosette_minor	2,33	68.707	1.72e-12	***		***	***	**
Rosette area	2,33	118.86	8.299e-16	***		***	***	***
No. leaves	2,33	17.202	7.623e-06	***		ns	***	***
Petiole Length	2,33	122.92	5.092e-16	***		***	***	***
Leaf length	2,33	106.89	3.821e-15	***		***	***	***
Leaf width	2,33	91.468	3.46e-14	***		***	***	***
Leaf area	2,33	182.47	< 2.2e-16	***		***	***	***
Bolting time	2,24	0.0278	0.9726	ns		ns	ns	ns
Plant height	2,24	0.2752	0.7618	ns		ns	ns	ns
Total no. siliques	2,24	0.714	0.4998	ns		ns	ns	ns
Silique length	2,24	16.854	2.678e-05	***		ns	***	***
Seeds/silique	2,24	125.79	1.903e-13	***		ns	***	***

### Sheet: Supplemenatry Table 5
Supplementary Table 5:		Details of proteins predicted to associate with target GALT as identified by STRING
node1	node2	node1 accession	node2 accession	node1 annotation	node2 annotation	score
AT1G53290	AT3G49510	AT1G53290.1	AT3G49510.1	Probable beta-1,3-galactosyltransferase 14; Beta-1,3-galactosyltransferase that transfers galactose from UDP-galactose to substrates with a terminal glycosyl residue; Belongs to the glycosyltransferase 31 family	F-box family protein; Contains the following InterPro domains- F-box domain, cyclin-like (InterPro-IPR001810), F-box domain, Skp2-like (InterPro-IPR022364), F-box associated domain, type 1 (InterPro-IPR006527), F-box associated interaction domain (InterPro-IPR017451); BEST Arabidopsis thaliana protein match is- F-box and associated interaction domains-containing protein (TAIR-AT3G49520.1); Has 21…	0.717
AT1G53290	AT4G08990	AT1G53290.1	AT4G08990.1	Probable beta-1,3-galactosyltransferase 14; Beta-1,3-galactosyltransferase that transfers galactose from UDP-galactose to substrates with a terminal glycosyl residue; Belongs to the glycosyltransferase 31 family	DNA (cytosine-5-)-methyltransferase family protein; Maintains chromatin CpG methylation that plays a role in genomic imprinting, regulation of embryogenesis and seed viability. Required for proper patterns of CG DNA methylation in dividing cells (By similarity); Belongs to the class I-like SAM-binding methyltransferase superfamily. C5-methyltransferase family	0.597
AT1G53290	DMT2	AT1G53290.1	AT4G14140.2	Probable beta-1,3-galactosyltransferase 14; Beta-1,3-galactosyltransferase that transfers galactose from UDP-galactose to substrates with a terminal glycosyl residue; Belongs to the glycosyltransferase 31 family	DNA (cytosine-5)-methyltransferase 4; Maintains chromatin CpG methylation that plays a role in genomic imprinting, regulation of embryogenesis and seed viability. Required for proper patterns of CG DNA methylation in dividing cells (By similarity)	0.529
AT1G53290	F8H	AT1G53290.1	AT5G22940.1	Probable beta-1,3-galactosyltransferase 14; Beta-1,3-galactosyltransferase that transfers galactose from UDP-galactose to substrates with a terminal glycosyl residue; Belongs to the glycosyltransferase 31 family	Probable glucuronoxylan glucuronosyltransferase F8H; Involved in the synthesis of the hemicellulose glucuronoxylan, a major component of secondary cell walls. Probably involved in the synthesis of the glycosyl sequence at the glucuronoxylan reducing end; Belongs to the glycosyltransferase 47 family	0.565
AT1G53290	FUT4	AT1G53290.1	AT2G15390.2	Probable beta-1,3-galactosyltransferase 14; Beta-1,3-galactosyltransferase that transfers galactose from UDP-galactose to substrates with a terminal glycosyl residue; Belongs to the glycosyltransferase 31 family	Probable fucosyltransferase 4; Predicted fucosyltransferase, based on similarity to FUT1, but not functionally redundant with FUT1	0.611
AT1G53290	FUT6	AT1G53290.1	AT1G14080.1	Probable beta-1,3-galactosyltransferase 14; Beta-1,3-galactosyltransferase that transfers galactose from UDP-galactose to substrates with a terminal glycosyl residue; Belongs to the glycosyltransferase 31 family	Fucosyltransferase 6; May be involved in cell wall biosynthesis. May act as a fucosyltransferase; Belongs to the glycosyltransferase 37 family	0.696
AT1G53290	IRX14-L	AT1G53290.1	AT5G67230.1	Probable beta-1,3-galactosyltransferase 14; Beta-1,3-galactosyltransferase that transfers galactose from UDP-galactose to substrates with a terminal glycosyl residue; Belongs to the glycosyltransferase 31 family	Nucleotide-diphospho-sugar transferases superfamily protein; Encodes a member of the GT43 family glycosyltransferases involved in glucuronoxylan biosynthesis- AT2G37090 (IRX9) and AT1G27600 (IRX9-L or I9H, IRX9 homolog); AT4G36890 (IRX14) and AT5G67230 (IRX14-L or I14H, IRX14 homolog). They form two functionally non-redundant groups essential for the normal elongation of glucuronoxylan backbone. …	0.594
AT1G53290	QUA1	AT1G53290.1	AT3G25140.1	Probable beta-1,3-galactosyltransferase 14; Beta-1,3-galactosyltransferase that transfers galactose from UDP-galactose to substrates with a terminal glycosyl residue; Belongs to the glycosyltransferase 31 family	Nucleotide-diphospho-sugar transferases superfamily protein; Quasimodo1, encodes a glycosyltransferase, involved in homogalacturonan biosynthesis; mutant shows cell adhesion defect and lower wall uronic acid content; Belongs to the glycosyltransferase 8 family	0.549
AT1G53290	RGP1	AT1G53290.1	AT3G02230.1	Probable beta-1,3-galactosyltransferase 14; Beta-1,3-galactosyltransferase that transfers galactose from UDP-galactose to substrates with a terminal glycosyl residue; Belongs to the glycosyltransferase 31 family	Reversibly glycosylated polypeptide 1; UDP-L-arabinose mutase involved in the biosynthesis of cell wall non-cellulosic polysaccharides. Catalyzes the interconvertion of UDP-L-arabinopyranose (UDP-Arap) and UDP-L- arabinofuranose (UDP-Araf) in vitro. Preferentially catalyzes the formation of UDP-Arap from UDP-Araf. At thermodynamic equilibrium in vitro the ratio of the pyranose form over the furan…	0.53
AT1G53290	XT1	AT1G53290.1	AT3G62720.1	Probable beta-1,3-galactosyltransferase 14; Beta-1,3-galactosyltransferase that transfers galactose from UDP-galactose to substrates with a terminal glycosyl residue; Belongs to the glycosyltransferase 31 family	Xyloglucan 6-xylosyltransferase 1; Encodes a protein with xylosyltransferase activity, which is specific for UDP-xylose as donor substrate and for oligosaccharides with a degree of polymerization >4. Although the enzyme utilizes either cellopentaose or cellohexaose, its activity is four-fold higher with cellohexaose as an acceptor compared to cellopentaose. The enzyme is able to add several xylos…	0.645
